# Comprehensive evaluation of antibody responses to mosquitoes and mosquito-borne arboviruses using highly multiplexed serology

**DOI:** 10.1101/2025.08.15.670562

**Authors:** Melodi Anahtar, Diana Striplet, Eben Philbin, Joshua R. Lacsina, Jesus G. Valenzuela, Michael Johansson, Fabiano Oliveira, Laura Willen, Shaden Kamhawi, Auden Cote-L’Heureux, Sarah M. Fortune, Daniel Neafsey

## Abstract

Vector-borne diseases (VBDs) are a leading cause of morbidity and mortality worldwide, and their future impact may increase due to climate change. Antigens driving host immune responses to pathogens and vectors can serve as vaccine candidates and biomarkers of previous exposure, but the immunogenicity of the relevant proteomes remains undercharacterized. To comprehensively profile antibody responses to VBDs and to the vectors themselves, we developed a highly multiplexed phage display library (VectorScan) containing over 250,000 peptides derived from diverse arthropod vectors and prevalent vector-borne pathogens. We used phage immunoprecipitation sequencing (PhIP-Seq) to screen VectorScan against blood samples from non-human primates and humans with experimental and natural exposures to arboviruses and mosquitoes (*Anopheles gambiae* and *Aedes aegypti*). We analyzed quantitative measurements of peptide seroreactivity to identify epitopes driving viral serotype-level exposure signatures, as well as novel mosquito sialome antigens. Mosquito-directed antibody responses were associated with natural viral exposure, but highly heterogeneous at an individual level. However, recurrent responses to insect-derived cuticular proteins, mucin-like proteins, and fibrinogen-like proteins will inform development of future serosurveillance tools for vector exposure and vector-based vaccines.
