## Supplementary material for "Comprehensive evaluation of antibody responses to mosquitoes and mosquito-borne arboviruses using highly multiplexed serology": Table S1

### Sheet: Sheet1
Table S1: Protein sources for organisms included in VectorScan and counts of their final peptide representation
Code	Seed/Other	Genus	Species	Genome/transcriptome	No. starting sequences	Taxon	Link
VECTORS
Aeaeg	Seed	Aedes	aegypti	Transcriptome	218		https://journals.plos.org/plosone/article?id=10.1371/journal.pone.0151400
Angam	Seed	Anopheles	gambiae	Transcriptome	52		https://www.ncbi.nlm.nih.gov/pmc/articles/PMC5307786/
Cuqui	Seed	Culex	quinquefasciatus	Transcriptome	55		https://www.sciencedirect.com/science/article/pii/S0965174804000323?via%3Dihub
Ixsca	Seed	Ixodes	scapularis	Transcriptome	391		https://journals.plos.org/plosntds/article?id=10.1371/journal.pntd.0004323#pntd.0004323.s001
Xeche	Other	Xenopsylla	cheopis	Transcriptome	6133		https://www.ncbi.nlm.nih.gov/Traces/wgs/?val=GJKK00000000
Aeaeg	Other	Aedes	aegypti	Genome	28317	7159	https://www.ncbi.nlm.nih.gov/genome/?term=aedes%20aegypti
Aealb	Other	Aedes	albopictus	Genome	40086	7160	https://www.ncbi.nlm.nih.gov/genome/?term=aedes+albopictus
Angam	Other	Anopheles	gambiae	Genome	14102	7165	https://www.ncbi.nlm.nih.gov/genome/?term=anopheles+gambiae
Anbra	Other	Anopheles	braziliensis	Transcriptome	12554	58242	https://www.ncbi.nlm.nih.gov/Traces/wgs/?val=GGFM01
Analb	Other	Anopheles	albimanus	Genome	23947	7167	https://ftp.ncbi.nlm.nih.gov/genomes/refseq/invertebrate/Anopheles_albimanus/latest_assembly_versions/GCF_013758885.1_VT_AalbS3_pri_1.0/
Andar	Other	Anopheles	darlingi	Transcriptome	16289	43151	https://www.ncbi.nlm.nih.gov/Traces/wgs/?val=GGFL01
Anfun	Other	Anopheles	funestus	Genome	25342	62324	https://www.ncbi.nlm.nih.gov/genome/?term=anopheles+funestus
Anmar	Other	Anopheles	marajoara	Transcriptome	15021	58244	https://www.ncbi.nlm.nih.gov/Traces/wgs/?val=GGFJ01
Annun	Other	Anopheles	nuneztovari	Transcriptome	268	30067	https://www.ncbi.nlm.nih.gov/Traces/wgs/?val=GGFF01
Anste	Other	Anopheles	stephensi	Genome	29660	30069	https://www.ncbi.nlm.nih.gov/genome/?term=anopheles+stephensi
Antri	Other	Anopheles	triannulatus	Transcriptome	15804	58253	https://www.ncbi.nlm.nih.gov/Traces/wgs/?val=GGFK01
Cuqui	Other	Culex	quinquefasciatus	Genome	24531	7176	https://www.ncbi.nlm.nih.gov/genome/?term=Culex+quinquefasciatus
Cutar	Other	Culex	tarsalis	Transcriptome	16246	7177	https://www.ncbi.nlm.nih.gov/protein?linkname=bioproject_protein&from_uid=360148
Anmpal	Other	Anopheles	maculipalpis	Genome	14422	1496333	https://www.ncbi.nlm.nih.gov/genome/?term=anopheles+maculipalpis+%5Borgn%5D
Anmlat	Other	Anopheles	maculatus	Uniprot	14919	74869	https://www.uniprot.org/uniprotkb?query=(taxonomy_id:74869)
Ancul	Other	Anopheles	culicifacies	Uniprot	14388	139723	https://www.uniprot.org/uniprotkb?query=(taxonomy_id:139723)
Anmin	Other	Anopheles	minimus	Uniprot	12980	112268	https://www.uniprot.org/uniprotkb?query=(taxonomy_id:112268)
Andir	Other	Anopheles	dirus	Uniprot	13120	7168	https://www.uniprot.org/uniprotkb?query=(taxonomy_id:7168)
Anfar	Other	Anopheles	farauti	Uniprot	13000	69004	https://www.uniprot.org/uniprotkb?query=(taxonomy_id:69004)
Anatr	Other	Anopheles	atroparvus	Uniprot	13734	41427	https://www.uniprot.org/uniprotkb?query=(taxonomy_id:41427)
Ansin	Other	Anopheles	sinensis	Genome	19352	74873	https://www.ncbi.nlm.nih.gov/genome/?term=Anopheles+sinensis+%5Borgn%5D
Ixric	Other	Ixodes	ricinus	Transcriptome	8669	34613	https://www.ncbi.nlm.nih.gov/Traces/wgs/?val=GADI01
Ixsca	Other	Ixodes	scapularis	Genome	34235	6945	https://www.ncbi.nlm.nih.gov/genome/?term=ixodes%20scapularis
Ixpac	Other	Ixodes	pacificus	Uniprot	122	29930	https://www.uniprot.org/uniprotkb?query=(taxonomy_id:29930)
PATHOGENS
DV			Dengue	Uniprot	32652	12637	https://www.uniprot.org/uniprotkb?query=%28taxonomy_id%3A12637%29
ZV			Zika	Uniprot	1476	64320	https://www.uniprot.org/uniprotkb?query=(taxonomy_id:64320)
WNV			West Nile virus	Uniprot	5328	11082	https://www.uniprot.org/uniprotkb?query=%28taxonomy_id%3A11082%29
CV			Chikungunya	Uniprot	4913	37124	https://www.uniprot.org/uniprotkb?query=%28taxonomy_id%3A37124%29
JEV			Japanese encephalitis	Uniprot	2839	11072	https://www.uniprot.org/uniprotkb?query=%28taxonomy_id%3A11072%29
YFV			Yellow fever	Uniprot	840	11089	https://www.uniprot.org/uniprotkb?query=%28taxonomy_id%3A11089%29
EEEV			Eastern equine encephalitis virus	Uniprot	1201	11021	https://www.uniprot.org/uniprotkb?query=%28taxonomy_id%3A11021%29
MV			Mayaro virus	Uniprot	183	59301	https://www.uniprot.org/uniprotkb?query=(taxonomy_id:59301)
PV			Powassan virus	Uniprot	180	11083	https://www.uniprot.org/uniprotkb?query=(taxonomy_id:11083)
SLEV			St. Louis encephalitis virus	Uniprot	474	11080	https://www.uniprot.org/uniprotkb?query=(taxonomy_id:11080)
JCV			Jamestown Canyon virus	Uniprot	170	35511	https://www.uniprot.org/uniprotkb?query=(taxonomy_id:35511)
RVFV			Rift Valley Fever virus	Uniprot	880	11588	https://www.uniprot.org/uniprotkb?query=(taxonomy_id:11588)
Lyme			Borrelia burgdorferi	Uniprot	9251	139	https://www.uniprot.org/uniprotkb?query=(taxonomy_id:139)
Pfal			Plasmodium falciparum	Uniprot	129578	5833	https://www.uniprot.org/uniprotkb?query=(taxonomy_id:5833)
Pviv			Plasmodium vivax	Uniprot	57758	5855	https://www.uniprot.org/uniprotkb?query=(taxonomy_id:5855)
CONTROLS
Based on the list from Vogl et al., 2021 (which was based off Xu et al., 2015)
			Enterovirus B Genome polyprotein	Uniprot			https://www.uniprot.org/uniprotkb/A0A075W8R6/entry
			Enterovirus C Genome polyprotein	Uniprot			https://www.uniprot.org/uniprotkb/Q401S3/entry
			Human adenovirus C pre-histone-like nucleoprotein	Uniprot			https://www.uniprot.org/uniprotkb/P68950/entry
			Human herpesvirus 1 Envelope glycoprotein D	Uniprot			https://www.uniprot.org/uniprotkb/Q69091/entry
			Human herpesvirus 3 Envelope glycoprotein C	Uniprot			https://www.uniprot.org/uniprotkb/A0A3G1HF31/entry
			Human herpesvirus 4 Epstein-barr nuclear antigen 1	Uniprot			https://www.uniprot.org/uniprotkb/Q1HVF7/entry
			Human herpesvirus 5 Envelope glycoprotein M	Uniprot			https://www.uniprot.org/uniprotkb/P16733/entry
			Human respiratory syncytial virus attachment glycoprotein	Uniprot			https://www.uniprot.org/uniprotkb/A0A0N7AYT6/entry
			Influenza A virus Hemagluttinin	Uniprot			https://www.uniprot.org/uniprotkb/A0A2K9YNJ1/entry
			Norovirus genome polyprotein	Uniprot			https://www.uniprot.org/uniprotkb/A0A1P8DD20/entry
			Rhinovirus B genome polyprotein	Uniprot			https://www.uniprot.org/uniprotkb/Q82081/entry
	Number of peptides
	Original library	Cleaned
Vector	180224	180129
Pathogen	73053	68607
Control	512	507
Total	253789	249243
	Original library	Cleaned
Aedes	42484	42467
Anopheles	88271	88217
Culex	26121	26110
Ixodes	23348	23335
Alphavirus	2701	2008
Bunyavirus	632	548
Flavivirus	15205	11809
Borrelia	5660	5646
Falciparum	28438	28213	< Note: these numbers are totals of the number of peptides that were derived from the Uniprot pipeline and those that were filled in directly from the Falciparome library
Vivax	20417	20383
Control	412	407
Random	100	100
By Species	Original library	Cleaned	Delta
Adenovirus C	8	7	1
Aeaeg	33814	33802	12
Aealb	8670	8665	5
Analb	25121	25109	12
Anatr	11401	11396	5
Anbra	382	380	2
Ancul	10661	10656	5
Andar	626	626	0
Andir	7756	7746	10
Anfar	5101	5099	2
Anfun	5929	5922	7
Angam	4743	4739	4
Anmar	509	509	0
Anmin	1407	1405	2
Anmlat	2042	2042	0
Anmpal	2511	2511	0
Annun	71	71	0
Ansin	6924	6919	5
Anste	2572	2572	0
Antri	515	515	0
Cuqui	24220	24209	11
Cutar	1901	1901	0
CV	2136	1444	692
DV	6669	5876	793
EEEV	367	366	1
Enterovirus B	80	80	0
Enterovirus C	79	79	0
Falciparome	8516	8350	166
HIV	2	2	0
Human herpesvirus 1	15	13	2
Human herpesvirus 3	20	20	0
Human herpesvirus 4	21	20	1
Human herpesvirus 5	14	13	1
Human RSV	12	12	0
Influenza A	21	21	0
Ixpac	67	67	0
Ixric	2406	2403	3
Ixsca	20875	20865	10
JCV	411	329	82
JEV	668	651	17
Lyme	5660	5646	14
MV	198	198	0
Norwalk virus	62	62	0
Pfal	19922	19863	59
PV	249	249	0
Pviv	20417	20383	34
random	100	100	0
Rhinovirus B	78	78	0
RVFV	221	219	2
SLEV	452	404	48
WNV	1675	1403	272
YFV	1335	1090	245
ZV	4157	2136	2021
