## Supplementary material for "Comprehensive evaluation of antibody responses to mosquitoes and mosquito-borne arboviruses using highly multiplexed serology": Table S4

### Sheet: Sheet1
		% Seropositivity												Contains the Xu/Vogl sequence as a substring
Species	Protein	Xu, 2015	Vogl, 2021	Uniprot mapping	Protein	Accession	Previously referenced sequence	VectorScan Peptide ID	VectorScan Sequence	% Seroreactivity (NIH overall, n = 46 individuals)	% Seroreactivity (NIH Day 0 Only, n = 23 individuals)	% Seroreactivity (NIH Day 44 Only, n = 23 individuals)	% Seroreactivity (CDC overall, n = 39 individuals)	Peptide ID	Sequence	% Seroreactivity (NIH overall, n = 46 individuals)	% Seroreactivity (NIH Day 0 Only, n = 23 individuals)	% Seroreactivity (NIH Day 44 Only, n = 23 individuals)	% Seroreactivity (CDC overall, n = 39 individuals)
Rhinovirus B	Genome polyprotein	97.2	98.5	Human rhinovirus 3	Genome polyprotein	POLG_HRV3	QTDALTEGLSDELEEVIVEKTKQTLASVSSGPKHTQSVPALTANETGATLPTRPSD	245872	QTDALTEGLSDELEEVIVEKTKQTLASVSSGPKHTQSVPALTANETGATLPTRPSD	100	100	100	100
Human herpesvirus 5	Envelope glycoprotein M	92.7	64.3	Human cytomegalovirus (strain AD169)	Envelope glycoprotein M	GM_HCMVA	TASGEEVAVLSHHDSLESRRLREEEDDDDDEDFEDA							174803	AVRYFRGRGSGSVKYQALATASGEEVAVLSHHDSLESRRLREEEDDDDDEDFEDA	34.7826	34.7826	34.7826	0
Enterovirus B	Genome polyprotein	94.1	92.3	Echovirus	Genome polyprotein	A0A075W8R6_9ENTO	IEQKQLLQGDVEEAVNRAVARVADTLPTGPRNSESIPALTAAETGHTSQVVPGDTM	166057	IEQKQLLQGDVEEAVNRAVARVADTLPTGPRNSESIPALTAAETGHTSQVVPGDTM	93.4783	95.6522	91.3043	92.3077	166135	EQKQLLQGDVEEAVNRAVARVADTLPTGPRNSESIPALTAAETGHTSQVVPGDTM	91.3043	91.3043	91.3043	84.6154
Human herpesvirus 1	Envelope glycoprotein D	88.9	69.3	Human herpesvirus 1 (strain 17)	Envelope glycoprotein D	GD_HHV11	RRHTQKAPKRIRLPHIREDDQPSSHQPLFY							174748	MGLIAGAVGGSLLAALVICGIVYWMRRHTQKAPKRIRLPHIREDDQPSSHQPLFY	23.913	21.7391	26.087	33.3333
Human herpesvirus 4	Epstein-Barr nuclear antigen 1	86.3	92.8	Epstein-Barr virus (strain AG876)	Epstein-Barr nuclear antigen 1	EBNA1_EBVA8	SPPRRPPPGRRPFFHPVAEADYFEYHQEGGPDGEPDMPPGAIEQGPADDPGEGPST	174769	SPPRRPPPGRRPFFHPVAEADYFEYHQEGGPDGEPDMPPGAIEQGPADDPGEGPST	82.6087	82.6087	82.6087	2.5641	174788	PRRPPPGRRPFFHPVAEADYFEYHQEGGPDGEPDMPPGAIEQGPADDPGEGPST	82.6087	82.6087	82.6087	94.9
Human respiratory syncytial virus	Attachment glycoprotein	84.9	69.5	Human respiratory syncytial virus	Major surface glycoprotein G	A0A0N7AYT6_HRSV	NKPSTKPRPKNPPKKPKDDYHFEVFNFVPCSICGNNQLCKSICKTIPSNKPKKKPT	174804	NKPSTKPRPKNPPKKPKDDYHFEVFNFVPCSICGNNQLCKSICKTIPSNKPKKKPT	100	100	100	100
Human adenovirus C	Pre-histone-like nucleoprotein	80.1	94.3	Human adenovirus C serotype 2	Pre-histone-like nucleoprotein	NP_ADE02	MTQGRRGNVYWVRDSVSGLRVPVRTRPPRN							8	AAGIVTVPPRSRRRAAAAAAAAISAMTQGRRGNVYWVRDSVSGLRVPVRTRPPRN	30.4348	26.087	34.7826	79.4872
Enterovirus C	Genome polyprotein	85.4	86.9	Enterovirus C	Genome polyprotein	Q401S3_9ENTO	QGALTLSLPKQQDSLPDTKASGPAHSKEVPALTAVETGATNPLAPSDTVQTRHVVQ	166137	QGALTLSLPKQQDSLPDTKASGPAHSKEVPALTAVETGATNPLAPSDTVQTRHVVQ	95.6522	91.3043	100	94.8718
Human herpesvirus 3	Envelope glycoprotein C	76.9	63.4	Human herpesvirus 3	Envelope glycoprotein C	A0A3G1HF31_HHV3	PDPAVAPTSAASRKPDPAVAPTSAASRKPDPAVAPTSAATRKPDPAVAPTSAASRK	174749	PDPAVAPTSAASRKPDPAVAPTSAASRKPDPAVAPTSAATRKPDPAVAPTSAASRK	73.913	73.913	73.913	33.3333	174767	PAVAPTSAASRKPDPAVAPTSAASRKPDPAVAPTSAATRKPDPAVAPTSAASRK	84.7826	86.9565	82.6087	87.1795
Norwalk virus	Non-structural polyprotein	84.6	28.3	Norovirus GII.4	Genome polyprotein (Fragment)	A0A1P8DD20_9CALI	LSSMAITFKRALGARPKQPPPREILQRPPRPPTPELVKKIPPPPPNGEDELVVSYS	205122	LSSMAITFKRALGARPKQPPPREILQRPPRPPTPELVKKIPPPPPNGEDELVVSYS	91.3043	91.3043	91.3043	0
Human immunodeficiency virus 1	Envelope glycoprotein gp160	75.8 (among those with HIV)	-	-	-	-	ERYLKDQQLLGIWGCSGKLICTTAVPWNASWSNKSLEQIWNNMTWMEWDREINNYT	174732	ERYLKDQQLLGIWGCSGKLICTTAVPWNASWSNKSLEQIWNNMTWMEWDREINNYT	0	0	0	0	(All patients enrolled in the NIH study had HIV-negative requirement.Therefore this peptide was a negative control in these cohorts. )
Influenza A virus	Hemagglutinin	47.9	48	Influenza A virus	Hemagglutinin	A0A2K9YNJ1_9INFA	LGHHAVPNGTLVKTITNDQIEVTNATELVQSSSTGRICDSPHRILDGKNCTLIDAL	174816	LGHHAVPNGTLVKTITNDQIEVTNATELVQSSSTGRICDSPHRILDGKNCTLIDAL	91.3043	91.3043	91.3043	76.9231
